# Single-cell RNA sequencing reveals recruitment of the M2-like CCL8^high^ macrophages in Lewis lung carcinoma-bearing mice following hypofractionated radiotherapy

**DOI:** 10.1101/2024.01.15.575792

**Authors:** Haonan Yang, Zheng Lei, Jiang He, Lu Zhang, Tangmin Lai, Liu Zhou, Nuohan Wang, Zheng Tang, Jiangdong Sui, Yongzhong Wu

## Abstract

Tumor-associated macrophages (TAMs) are a crucial factor in reprogramming the tumor microenvironment following radiotherapy. The mechanisms underlying this process remain to be elucidated. Here, we seek to investigate the effects of hypofractionated radiotherapy on macrophages dynamics in a subcutaneous Lewis lung carcinoma murine model. Utilizing single-cell RNA sequencing, we identified a distinct M2-like population of macrophages with high Ccl8 expression level post-hypofractionated radiotherapy. Remarkbly, hypofractionated radiotherapy promoted CCL8^high^ macrophages infiltration and reprogrammed them by upregulating immunosuppressive genes and downregulating antigen-presenting genes, leading to an immunosuppressive tumor microenvironment. Further, we demonstrated that hypofractionated radiotherapy amplified the CCL signaling pathway, enhancing the pro-tumorigenic functions of CCL8^high^ macrophages and promoting macrophages recruitment. The combination therapy of hypofractionated radiotherapy with the CCL signal inhibitor Bindarit was effective in reducing M2 macrophages infiltration and extending the duration of local tumor control. This research highlights the potential of targeting TAMs and introduces a novel combination to improve the efficacy of hypofractionated radiotherapy.
