## Supplemental Table S1 for "Single-cell RNA sequencing reveals recruitment of the M2-like CCL8^high^ macrophages in Lewis lung carcinoma-bearing mice following hypofractionated radiotherapy"

### Sheet: Mouse Stemness Signature
Genes
Phc1
Trim28
Cdk4
Dag1
Tead2
Ppic
Ccnd1
Cdkn1c
Hey1
Notch1
Col18a1
Mycn
Tspan6
Fkbp9
Bgn
Col4a1
Eif4ebp1
Myc
Rnf2
Tjp1
Tnc
Zmat3
Wdr61
Sox2
Gfer
Apex1
Dnmt3a
Smarcad1
Rpsa
Mcm3
Msh2
Nek2
Upp1
Ercc5
Zscan21
Impdh2
Lage3
Dctpp1
Mrpl45
2700060E02Rik
Serpinh1
F2r
Bax
Bmp4
Cdk1
Cdkn1a
Dll1
Hspd1
Id1
Itgb1
Smad7
Pbx1
Sin3a
Trp53
Chek2
Ccnb1
Pou5f1
Marcksl1
Ctr9
Nr0b1
Chek1
Cdk2ap1
Gab1
Gart
Gsta4
Hells
Igfbp2
Itga6
Ktn1
Mcm2
Mcm4
Mybl2
Myef2
Plk1
Rnps1
Polr1c
Srsf3
Eftud2
Dtymk
Ttk
Wbp5
Zfx
Mpdu1
Shroom3
Pttg1
Eif3d
Rnf138
Nme4
Pno1
Ddx18
Mrps18b
Cdt1
Wfdc2
Ppa1
Wdr55
Cad
Dph5
St13
Ddit4
Dusp9
Eci2
Nme2
Pkd2
Prpsap1
Rcn1
Srsf6
Crtap
Tbrg1
Sfr1
Sh3d19
Smad1
Sox3
Krtcap2
Acot1
Fzd2

### Sheet: M1 signature
Genes
IL23
TNF
CXCL9
CXCL10
CXCL11
CD86
IL1A
IL1B
IL6
CCL5
IRF5
IRF1
CD40
IDO1
KYNU
CCR7

### Sheet: M2 signature
Genes
IL4R
CCL4
CCL13
CCL20
CCL17
CCL18
CCL22
CCL24
LYVE1
VEGFA
VEGFB
VEGFC
VEGFD
EGF
CTSA
CTSB
CTSC
CTSD
TGFB1
TGFB2
TGFB3
MMP14
MMP19
MMP9
CLEC7A
WNT7B
FASL
TNFSF12
TNFSF8
CD276
VTCN1
MSR1
FN1
IRF4

### Sheet: Angiogenesis signature
Genes
CCND2
CCNE1
CD44
CXCR4
E2F3
EDN1
EZH2
FGF18
FGFR1
FYN
HEY1
ITGAV
JAG1
JAG2
MMP9
NOTCH1
PDGFA
PTK2
SPP1
STC1
TNFAIP6
TYMP
VAV2
VCAN
VEGFA

### Sheet: Phagocytosis signature
Genes
MRC1
CD163
MERTK
C1QB
